# Single-Cell Proteomics Defines the Cellular Heterogeneity of Localized Prostate Cancer

**DOI:** 10.1101/2021.01.25.428046

**Authors:** Laura De Vargas Roditi, Andrea Jacobs, Jan H. Rueschoff, Pete Bankhead, Stephane Chevrier, Hartland W. Jackson, Thomas Hermanns, Christian D. Fankhauser, Cedric Poyet, Felix Chun, Niels J. Rupp, Alexandra Tschaebunin, Bernd Bodenmiller, Peter J. Wild

## Abstract

Localized prostate cancer exhibits multiple genomic alterations and heterogeneity at the proteomic level. Single-cell technologies capture important cell-to-cell variability responsible for heterogeneity in biomarker expression that may be overlooked when molecular alterations are based on bulk tissue samples. The aim of this study was to identify novel prognostic biomarkers and describe the heterogeneity of prostate cancer and the associated immune cell infiltrates by simultaneously quantifying 36 proteins using single-cell mass cytometry analysis of over 1,6 million cells from 58 men with localized prostate cancer. To perform this task, we proposed a novel computational pipeline, Franken, which showed unprecedented combination of performance, sensitivity and scalability for high dimensional clustering compared to state of the art methods. We were able to describe subpopulations of immune, stromal, and prostate cells, including unique changes occurring in tumor tissues and high grade disease providing insights into the coordinated progression of prostate cancer. Our results further indicated that men with localized disease already harbor rare subpopulations that typically occur in castration-resistant and metastatic disease, which were confirmed through imaging. Our methodology could be used to discover novel prognostic biomarkers to personalize treatment and improve outcomes.
