## Supplementary material for "Single-Cell Proteomics Defines the Cellular Heterogeneity of Localized Prostate Cancer": ST2 pvals

	Intermediate vs High	Tumor vs ABPT	Intermediate vs High Tu
AE01	0.299667932083098	0.00391769409179688	1
AI01	0.94714525666282	0.567760467529297	0.122947743690778
BA01	0.783528041408639	0.921714782714844	0.490207805610282
BC01	0.11411000036826	0.541217803955078	0.141652594051975
EN01	0.430598236305232	0.70855712890625	0.730861244019139
EP01	0.066186256468725	0.711997145588538	0.366052516444951
GR01	0.917029457798514	0.0445594787597656	0.332195796979079
GR02	0.962233422483971	0.00041961669921875	0.629796416174125
GR03	0.915765168471626	0.798272981372542	0.770263520839302
IM01	0.520189905705801	0.257926940917969	0.368409325452669
LU01	0.588859895932614	0.395462036132812	0.266593958157426
LU02	0.0360875074497999	0.465316772460938	0.730861244019139
LU03	0.097218185762404	0.000164031982421875	0.0212848297213622
LU04	0.286692638628817	0.395462036132812	0.832332166405651
LU05	0.257068930056954	0.0258216857910156	0.004760341817477
LU06	0.0124254002880889	0.530158014945287	0.0285078051700863
LU07	0.0286258007824414	0.0979420425838625	0.915768036305617
MA01	0.0326587606410605	0.0955123901367188	0.162362792006755
MA02	0.842335486887002	0.168792724609375	0.836593489070269
MA03	0.0606653632816572	0.515277862548828	0.730861244019139
MA04	0.0339039654251346	0.00041961669921875	0.002884886011821
MA05	0.0122442328617474	0.014068603515625	0.000773993808049536
NE01	0.430598236305232	0.123188018798828	0.890655783844638
ST01	0.327307712443603	0.921714782714844	0.836593489070269
TC01	0.00586714682855718	0.0662879943847656	0.0555516464959189
TC02	0.857185683670279	0.168792724609375	0.836593489070269
TC03	0.0823366032945115	0.0229873657226562	0.141652594051975
TC04	0.0468355082517271	0.00202178955078125	0.028692567882595
TC05	0.0343376570328056	0.332065582275391	0.0137207993245145
TR01	0.754548215602383	0.738090515136719	0.78325827938831
TR02	0.218760099919828	0.241252899169922	0.490207805610282
TR03	0.00343809155497437	0.0955123901367188	0.0261750633267661
TR04	0.175943058578663	0.0874290466308594	0.534911811614598
