## Supplementary material for "Single-Cell Proteomics Defines the Cellular Heterogeneity of Localized Prostate Cancer": ST3 antibodies

Metal Tag	Target	Antibody Clone	Company	Lot	Final Concentration / Dilution
Nd142	PTEN	138G6	Cell Signaling	13	0.25 ug/mL
Nd150	CD68	KP1	E-Biosciences	E15987	0.125 ug/mL
Sm154	p53	EPR17343	Abcam	GR194748-7	2 ug/mL
Yb174	Cytokeratin 7	RCK105	Becton Dickinson	6083676	0.25 ug/mL
Lu175	pan Cytokeratin	AE1	Millipore	2341224	1 ug/mL
Yb173	CD3	UCHT1	E-Biosciences	4274538	0.25 ug/mL
Pr141	Cytokeratin 5	EP1601Y	Abcam	GR299320-I	0.125 ug/mL
Nd146	fap	polyclonal_FAP	R&D Systems	ZKW0315081	1 ug/mL
Pr141	Keratin 14 (KRT14)	polyclonal_PA5-16722	Thermo Fischer	RH2255453	had 1%BSA in it.
Sm147	SMA	1A4	Abcam	033M4768	0.125 ug/mL
Eu151	CD15	HI98	Biolegend	B188659	0.25 ug/mL
Gd155	PSMA	YPSMA-1	Abcam		0.5 ug/mL
Dy163	PSA	D6B1	Cell Signaling	5	0.5 ug/mL
Dy164	Prostein	E-5	Santa Cruz	G1213	2 ug/mL
Er167	ERG	EPR3864(2)	Abcam	GR233402-1	0.5 ug/mL
Tm169	Glucocorticoid Receptor	D6H2L	Cell Signaling	2	1 ug/mL
Yb171	E-Cadherin	24E10	Cell Signaling	12	2 ug/mL
Lu175	Keratin Epithelial	AE3	EMD Millipore	2607604	1 ug/mL
Yb172	Cleaved Caspase3	C92-605	Becton Dickinson	6074683	1 ug/mL
Yb172	cleaved PARP	F21-852	Becton Dickinson	2150663	1 ug/mL
Nd144	Cytokeratin 8/18	C51	Cell Signaling	2	0.25 ug/mL
Tb159	AMACR2	13H4	Thermo Fischer	SC2358381D	0.5 ug/mL
Gd156	Histone H3	HTA28	Biolegend	B200946	0.5 ug/mL
Gd160	Synaptophysin	YE269	Abcam	GR296608-1	2 ug/mL
Nd143	CD44	IM7	Biolegend	B130149	0.0625 ug/mL
Nd145	CD31	HC1/6	Millipore	2697529	2 ug/mL
Nd148	FSP1 / S100A4	NJ-4F3-D1	Biolegend	B209897	0.25 ug/mL
Sm149	CD24	ML5	Becton Dickinson	B206874	2 ug/mL
Eu153	NKX3.1	EPR14970	Abcam	GR217368-1	1/250
Er168	Ki-67	B56	Becton Dickinson	6251774	1 ug/mL
Er170	CD20	H1(FB1)	Becton Dickinson	3189664	0.5 ug/mL
Er170	Cytokeratin 19	Troma-III	Dev Studies Hybridoma Bank	6/29/2015	0.25 ug/mL
Sm152	Androgen Receptor AR	D6F11	Cell Signaling	4	2 ug/mL
Er166	Carbonic Anhydrase IX	polyclonal_CA9_AF2188	R&D Systems	VNQ0215032	2 ug/mL
Yb176	CD45	HI30	Biolegend	B209691	0.25 ug/mL
La139	H3K27me3	C36B11	Cell Signaling	11	1 ug/mL
Gd158	Progesterone Receptor	YR85	Abcam	GR233404-1	2 ug/mL
Gd158	Progesterone Receptor A/B	PR-2C5	Life Technologies	1576422A	2 ug/mL
Dy162	Vimentin	EPR3776	Abcam	GR233403-1	2 ug/mL
Dy161	CD326 (EpCAM)	9C4	Biolegend	B190626	2 ug/mL
Ho165	EZH2	SP129	Spring Bioscience	130507C	2 ug/mL
